# Discovery and characterization of bacterial unspecific peroxygenase-like heme-thiolate enzymes

**DOI:** 10.1101/2025.11.07.687166

**Authors:** Esteban Lopez-Tavera, Anton A. Stepnov, Nikolai S. Ersdal, Marta Barros-Reguera, Ronja Marlonsdotter Sandholm, Sabina Leanti La Rosa, Morten Sørlie, Vincent G. H. Eijsink, Gustav Vaaje-Kolstad

**Affiliations:** Faculty of Chemistry, Biotechnology and Food Science, Norwegian University of Life Sciences (NMBU), P.O. Box 5003, N-1432 Aas, Norway

**Keywords:** Peroxygenase, peroxidase, heme-thiolate enzyme, bacterial enzyme, structure database mining, hydrogen peroxide

## Abstract

Unspecific peroxygenases (UPOs, EC. 1.11.2.1) are promising biocatalysts for the oxyfunctionalization of organic molecules and the synthesis of industrially relevant compounds due to their vast repertoire of catalyzed reactions. To date, thousands of putative UPO genes have been identified in eukaryotic genomes, most of them in the *Ascomycota* and *Basidiomycota* phyla, and several UPOs have been characterized. Remarkably, no related enzymes have ever been reported in prokaryotic organisms. Here, we describe the discovery of a novel family of diverse bacterial heme-thiolate peroxygenases through structure database mining, followed by functional characterization of selected representatives. The bacterial UPO-like proteins (BUPOs) are structurally analogous to family I (“short”) fungal UPOs, despite having sequence similarity below 20%. Expression of one of these proteins (*Hyd*BUPO) in its native host (*Hydrogenophaga* sp. A37) was confirmed by proteomics. Several BUPOs were cloned and expressed in *Escherichia coli*. In biochemical assays, the BUPOs were able to catalyze one-electron oxidation (peroxidase activity) of ABTS and 2,6-dimethoxyphenol, and two-electron oxidation (peroxygenase activity) of naphthalene, indole, 3-phenyl-1-propanol and 16-hydroxypalmitic acid, using hydrogen peroxide as co-substrate. These enzymes thus represent a new family of bacterial heme-thiolate peroxygenases that share structural and functional features with eukaryotic UPOs, offering new potential candidates for developing industrially relevant biocatalysts.
