## Supplementary Dataset 1 for "Discovery and characterization of bacterial unspecific peroxygenase-like heme-thiolate enzymes"

uniprot	ncbi	accession_name	tool	length_aa	organism	source	host	signalp6_output	in_fig1_tree	closest_rep_90id	clade	notes
A0A2E0HHX6	MAR91498	Uncharacterized protein	FoldSeek	218	Pseudomonadales bacterium	marine water sample		OTHER	yes	A0A2E0HHX6	I	Expression tested, codename: BU01
A0A4Q6C902	RYZ72827	Uncharacterized protein	FoldSeek	251	Proteobacteria bacterium	Deciduous woodland, University campus	Populus alba	SP	yes	A0A4Q6C902	II	Expression tested, codename: BU02
A0A2W5V8F7	PZR17688	Uncharacterized protein	FoldSeek	270	Archangium gephyra	hospital NICU surfaces and sink		OTHER	yes	A0A2W5V8F7	III	Expression tested, codename: BU04, AgeBUPO
A0A0R3MHD1	KRR19579	Uncharacterized protein	FoldSeek	222	Bradyrhizobium lablabi	root nodules	Lablab purpureus	OTHER	yes	A0A0R3MHD1	VI	Expression tested, codename: BU05
A0A4Q6G3Q5	RZA25133	Uncharacterized protein	FoldSeek	175	Proteobacteria bacterium	Deciduous woodland, University campus	Populus alba	OTHER	yes	A0A4V2B2U3	II	Expression tested, codename: BU07, Met-coordinated heme, potential accession sequencing error.
A0A7Z9PY58	HIB68090	Uncharacterized protein	FoldSeek	285	Phycisphaerales bacterium	Tahi Moana Above plume background		OTHER	yes	A0A7Z9PY58	III	Expression tested, codename: BU11
A0A1V3RV63	OOG80707	Uncharacterized protein	FoldSeek	210	Hydrogenophaga sp. A37	soil, pH 7.4		OTHER	yes	A0A1V3RV63	V	Expression tested, codename: BU12, HydBUPO
A0A2V8LIJ3	PYS22445	Uncharacterized protein	FoldSeek	296	Acidobacteria bacterium	meadow soil		OTHER	yes	A0A2V8LIJ3	IV	Expression tested, codename: BU13
A0A4Q5XIQ3	RYZ07983	Uncharacterized protein	FoldSeek	259	Myxococcales bacterium	Deciduous woodland, University campus	Populus alba	OTHER	no	A0A4Q5XIQ3	-	His-coordinated heme, not blasted and not included in MSA or in phylogenetic tree
A0A2H9SVS9	PJD97830	Uncharacterized protein	FoldSeek	313	Parachlamydia sp.	drinking water system-before chlorination		OTHER	no	A0A2H9SVS9	-	His-coordinated heme, not blasted and not included in MSA or in phylogenetic tree
A0A0R3NIB8	KRR29981	Uncharacterized protein	FoldSeek	223	Bradyrhizobium retamae	root nodules	Retama monosperma	OTHER	yes	A0A0R3NIB8	VI
A0A251WHG0	OUC14567	Uncharacterized protein	FoldSeek	227	Alkalinema sp. CACIAM 70d	non-axenic culture of unicellular cyanobacterium started from freshwater lake		OTHER	yes	A0A251WHG0	III
A0A4Q6AKC6	RYZ49827	Uncharacterized protein	FoldSeek	229	Proteobacteria bacterium	Deciduous woodland, University campus	Populus alba	SP	yes	A0A4Q6AKC6	II
A0A2G2JF24	PHR96146	Uncharacterized protein	FoldSeek	234	Oceanobacter sp.	marine subsurface aquifer		LIPO	yes	A0A2G2JF24	I
A0A1J5KNM2	OIQ17121	Uncharacterized protein	FoldSeek	236	Bacteriovorax sp. MedPE-SWde	Mediterranean seawater enriched with a specific particulate matter		SP	yes	A0A1J5KNM2	II
A0A4Q6AZ04	RYZ55525	Uncharacterized protein	FoldSeek	243	Proteobacteria bacterium	Deciduous woodland, University campus	Populus alba	SP	yes	A0A4Q6AZ04	II
A0A1E4F2H3	ODT65497	HEME_HALOPEROXIDASE domain-containing protein	FoldSeek	256	bacterium SCN 62-11	Cyanide and thiocyanate bioreactor		OTHER	yes	A0A1E4F2H3	III
A0A1Z8A6G1	OUS05885	Uncharacterized protein	FoldSeek	271	Gammaproteobacteria bacterium 42_54_T18	sample BD02T18 sea water enriched with oil for 18 days		SP	no	A0A1Z8A6G1	-
A0A2M7G4J3	PIW16836	Uncharacterized protein	FoldSeek	397	bacterium (Candidatus Blackallbacteria) CG17_big_fil_post_rev_8_21_14_2_50_48_46	groundwater		OTHER	yes	A0A2M7G4J3	IV
A0A521LCG5	TAJ29373	Cytochrome C	FoldSeek	738	Bosea sp.	groundwater		OTHER	no	A0A4Y9NU52	VI
A0A176YF36	OAF05243	Cytochrome C	FoldSeek	927	Bradyrhizobium centrolobii	root nodules	Centrolobium paraense	OTHER	yes	A0A176YF36	VI
A0A160TBE6	CUS40377	Lipoprotein	UniProt BLAST	238	hydrothermal vent metagenome	ocean water, hydrothermal vent		LIPO	yes	A0A160TBE6	I	Expression tested, codename: BU03
A0A2K9LIB1	AUM12012	Lipoprotein	UniProt BLAST	239	Ketobacter alkanivorans	sea water		LIPO	yes	A0A2K9LIB1	I	Expression tested, codename: BU06, KalBUPO
A0A4V2B2U3	RYZ73810	EF-hand domain-containing protein	UniProt BLAST	231	Pseudomonadota bacterium	Deciduous woodland, University campus	Populus alba	SP	yes	A0A4V2B2U3	II	Expression tested, codename: BU08
M5DTC9	CCU72779	Lipoprotein	UniProt BLAST	238	Thalassolituus oleivorans MIL-1	sea water sediment collected from a depth of about 5 meters		LIPO	yes	A0A160TBE6	I	Expression tested, codename: BU09
A0A2D5VMJ4	MAE21394	Lipoprotein	UniProt BLAST	245	Pseudomonas sp.	marine water sample		LIPO	yes	A0A2D5VMJ4	I	Expression tested, codename: BU10
A0A539CXG3	TPW00166	Uncharacterized protein	UniProt BLAST	173	Beijerinckiaceae bacterium	High Arctic active layer		OTHER	no	A0A539CXG3	-
A0AAU4U7Z0	WUO54326	Uncharacterized protein	UniProt BLAST	203	Streptomyces sp. NBC_00280	soil		OTHER	no	A0AAU6JU61	V
A0AAU3EW30	WTY61745	Uncharacterized protein	UniProt BLAST	203	Streptomyces sp. NBC_01410			OTHER	yes	A0AAU3EW30	V
A0AAU6JU61	WUW89831	Uncharacterized protein	UniProt BLAST	203	Streptomyces sp. NBC_01451			OTHER	yes	A0AAU6JU61	V
A0A6G3Q149	NEA61882	Restriction endonuclease	UniProt BLAST	203	Streptomyces sp. SID12488	soil		OTHER	no	A0AAU6JU61	V
A0A1M7BIC5	SED56049	Restriction endonuclease	UniProt BLAST	205	Bradyrhizobium lablabi			OTHER	yes	A0A1M7BIC5	VI
A0A9E3FXM6	MBV9984988	Uncharacterized protein	UniProt BLAST	205	Bradyrhizobium sp.	Rhizosphere of Barbacenia macrantha		OTHER	yes	A0A9E3FXM6	V
A0A2T0SHU3	PRY32991	Heme peroxidase	UniProt BLAST	207	Pseudosporangium ferrugineum			OTHER	yes	A0A2T0SHU3	V
A0A1H0M0D4	SDO73929	Uncharacterized protein	UniProt BLAST	208	Afipia sp. GAS231			OTHER	yes	A0A1H0M0D4	VI
A0A9X4NVI5	MDG5978057	Uncharacterized protein	UniProt BLAST	209	Hydrogenophaga taeniospiralis CCUG 15921			OTHER	yes	A0A9X4NVI5	V
A0A6G7ZRR9	QIL19422	Uncharacterized protein	UniProt BLAST	209	Thermomonas sp. HDW16	Hydrophilus acuminatus		OTHER	yes	A0A6G7ZRR9	V
A0A1B1UNU4	ANW04395	Uncharacterized protein	UniProt BLAST	211	Bradyrhizobium icense	root nodule	Phaseolus lunatus	OTHER	no	A0A0R3NIB8	VI
A0A3N5F452	RPH43610	DUF222 domain-containing protein	UniProt BLAST	212	Burkholderiales bacterium	Prairie Pothole Region wetland		OTHER	yes	A0A3N5F452	V
A0A5B7ZQH6	QDA57320	Uncharacterized protein	UniProt BLAST	212	Thermomonas aquatica	Industrial wastewater treatment plant		OTHER	yes	A0A5B7ZQH6	V
A0A7Y4LXH5	NOJ42508	Uncharacterized protein	UniProt BLAST	213	Bradyrhizobium australiense	root nodule	Indigofera sp.	OTHER	yes	A0A7Y4LXH5	VI
A0A7Y4M3N3	NOJ48629	DUF4277 domain-containing protein	UniProt BLAST	219	Bradyrhizobium archetypum	root nodule	Muelleranthus trifoliolatus	OTHER	yes	A0A7Y4M3N3	VI
A0A1G7FS95	SDE78793	Uncharacterized protein	UniProt BLAST	219	Bradyrhizobium brasilense			OTHER	no	A0A4U6SAP6	VI
A0A4Q4K8R9	MBP1291022	Uncharacterized protein	UniProt BLAST	219	Bradyrhizobium elkanii			OTHER	no	A0A4U6SAP6	VI
A0A4U6SAP6	TKV83452	Uncharacterized protein	UniProt BLAST	219	Bradyrhizobium elkanii		Lupinus albus	OTHER	yes	A0A4U6SAP6	VI
A0A1H5F5P0	SED98458	Gluconate 2-dehydrogenase subunit 3	UniProt BLAST	219	Bradyrhizobium erythrophlei			OTHER	no	A0A7S7TRX3	VI
A0A7S9GUN2	QPF85786	Uncharacterized protein	UniProt BLAST	219	Bradyrhizobium genosp. L	plant root nodule	Hardenbergia violacea	OTHER	yes	A0A7S9GUN2	VI
A0A508T432	VIO68504	Uncharacterized protein	UniProt BLAST	219	Bradyrhizobium ivorense	pingeonpea root nodule (farming soil)		OTHER	yes	A0A508T432	VI
A0A109JRY7	KWV54026	Uncharacterized protein	UniProt BLAST	219	Bradyrhizobium macuxiense	plant root nodules	Centrolobium paraense	OTHER	no	A0AAJ6EW63	VI
A0A560LXY3	TWC00317	Uncharacterized protein	UniProt BLAST	219	Bradyrhizobium macuxiense			OTHER	no	A0A7S7TRX3	VI
A0A844T0B2	MVT69534	Uncharacterized protein	UniProt BLAST	219	Bradyrhizobium pachyrhizi		Cajanus cajan	OTHER	no	A0A4U6SAP6	VI
A0A974ABG5	NVL04996	Uncharacterized protein	UniProt BLAST	219	Bradyrhizobium quebecense	Root nodule from soybean plant	Glycine max cv. AC Glengarry	OTHER	no	A0A7S7TRX3	VI
A0A973VV69	NVI42452	Heme haloperoxidase family profile domain-containing protein	UniProt BLAST	219	Bradyrhizobium septentrionale	Root nodule from soybean plant	Glycine max cv. AC Glengarry	OTHER	no	A0A6G6YZ46	VI
A0A850ICV6	WYJ40204	Uncharacterized protein	UniProt BLAST	219	Bradyrhizobium sp. 2S1	Root nodule from soybean plant	Glycine max cv. AC Glengarry	OTHER	no	A0A6G6YZ46	VI
A0A6G6YZ46	QIG95166	Uncharacterized protein	UniProt BLAST	219	Bradyrhizobium sp. 6(2017)		Glycine max cv. AC Orford	OTHER	yes	A0A6G6YZ46	VI
A0A2A6NTI6	PDT77945	Uncharacterized protein	UniProt BLAST	219	Bradyrhizobium sp. C9	root nodule	Phaseolus vulgaris	OTHER	no	A0A7S7TRX3	VI
A0A7S7QLJ4	QOZ23329	Uncharacterized protein	UniProt BLAST	219	Bradyrhizobium sp. CCBAU 51753	nodule	Arachis hypogaea	OTHER	no	A0A508T432	VI
A0A7S7TRX3	QOZ31371	Uncharacterized protein	UniProt BLAST	219	Bradyrhizobium sp. CCBAU 53421	nodule	Arachis hypogaea	OTHER	yes	A0A7S7TRX3	VI
A0AAJ6EQM9	WGS14181	Uncharacterized protein	UniProt BLAST	219	Bradyrhizobium sp. ISRA443	Groundnut Field	Arachis hypogaea	OTHER	no	A0AAJ6EW63	VI
A0AAJ6EW63	WGS26620	Uncharacterized protein	UniProt BLAST	219	Bradyrhizobium sp. ISRA464	Groundnut Field	Arachis hypogaea	OTHER	yes	A0AAJ6EW63	VI
A0A0D7N729	KJC33850	Uncharacterized protein	UniProt BLAST	219	Bradyrhizobium sp. LTSP885	forest soil		OTHER	no	A0A0D7Q728	VI
A0A0D7Q728	KJC58172	Uncharacterized protein	UniProt BLAST	219	Bradyrhizobium sp. LTSPM299	forest soil		OTHER	yes	A0A0D7Q728	VI
A0A1Q5QWF3	OKO67848	Uncharacterized protein	UniProt BLAST	219	Bradyrhizobium sp. NAS96.2	root nodule	Lupinus albescens	OTHER	no	A0A7S7TRX3	VI
A0A2A2VID3	PAY08735	Uncharacterized protein	UniProt BLAST	219	Bradyrhizobium sp. UFLA03-84	root nodules	Vigna unguiculata	OTHER	no	A0A4U6SAP6	VI
A0A6P1BN91	NEU99845	Uncharacterized protein	UniProt BLAST	219	Bradyrhizobium uaiense	soil	Vigna unguiculata	OTHER	no	A0A7S7TRX3	VI
A0A0R3L0L5	KRQ98930	Uncharacterized protein	UniProt BLAST	222	Bradyrhizobium jicamae	root nodules	Pachyrhizus erosus	OTHER	no	A0A0R3MHD1	VI
A0A7Z2SIY8	QHO71963	Uncharacterized protein	UniProt BLAST	222	Bradyrhizobium sp. CCBAU 051011	nodule	Arachis hypogaea	OTHER	yes	A0A7Z2SIY8	VI
A0A1B9Z4A8	OCK61821	Uncharacterized protein	UniProt BLAST	223	Bradyrhizobium sp. LMTR 3	root nodule	Phaseolus lunatus	OTHER	no	A0A0R3NIB8	VI
A0A0R3LHF2	KRR04895	Uncharacterized protein	UniProt BLAST	223	Bradyrhizobium valentinum	root nodules	Lupinus mariae-josephae	OTHER	yes	A0A0R3LHF2	VI
A0A4Q6FY67	RZA23947	Uncharacterized protein	UniProt BLAST	225	Pseudomonadota bacterium	Deciduous woodland, University campus	Populus alba	SP	no	A0A4Q6FY67	-
A0A4V2BH60	RZA23981	Uncharacterized protein	UniProt BLAST	233	Pseudomonadota bacterium	Deciduous woodland, University campus	Populus alba	SP	yes	A0A4V2BH60	II
A0A8J6T0Y7	MBC7659543	Uncharacterized protein	UniProt BLAST	235	Oligoflexus sp.	glacial surface ice		SP	yes	A0A8J6T0Y7	II
A0A2A5CCT3	PCJ41338	Lipoprotein	UniProt BLAST	237	Moraxellaceae bacterium	marine subsurface aquifer		LIPO	yes	A0A2A5CCT3	I
A0A954ERJ0	MCA8994933	Uncharacterized protein	UniProt BLAST	239	Planctomycetaceae bacterium	activated sludge from Shatin waste		OTHER	yes	A0A954ERJ0	III
A0AA96KIL5	WNO09288	Uncharacterized protein	UniProt BLAST	242	Teredinibacter sp. KSP-S5-2	ENVO:00002160		OTHER	yes	A0AA96KIL5	III
A0A8J6MMF6	MBC7660792	Uncharacterized protein	UniProt BLAST	246	Oligoflexus sp.	glacial surface ice		SP	yes	A0A8J6MMF6	II
A0A4Q6FWC1	RZA22266	EF-hand domain-containing protein	UniProt BLAST	251	Pseudomonadota bacterium	Deciduous woodland, University campus	Populus alba	SP	no	A0A4Q6C902	II
A0A956Q9J1	MCA9791214	Uncharacterized protein	UniProt BLAST	269	Eremiobacterota bacterium	activated sludge from Shatin waste		OTHER	yes	A0A956Q9J1	III
A0A9E3N0S7	MBW8852150	Uncharacterized protein	UniProt BLAST	275	Lysobacterales bacterium	Avena fatua rhizosphere soil heavy density fraction time point 9 weeks		OTHER	yes	A0A9E3N0S7	V
A0A933N8F1	MBI4816579	Uncharacterized protein	UniProt BLAST	276	Deltaproteobacteria bacterium	groundwater		OTHER	yes	A0A933N8F1	III
A0A2E9R4Q7	MBU53688	Uncharacterized protein	UniProt BLAST	284	Deltaproteobacteria bacterium	marine water sample		OTHER	no	A0A2E9R4Q7	-
A0A941T7X0	MBS0512859	Uncharacterized protein	UniProt BLAST	295	Pseudomonadota bacterium	activated sludge		OTHER	yes	A0A941T7X0	IV
A0A352FT37	HBB97869	Uncharacterized protein	UniProt BLAST	296	Blastocatellia bacterium	soil		OTHER	yes	A0A352FT37	IV
A0A521HHL1	TAH42921	Uncharacterized protein	UniProt BLAST	298	Betaproteobacteria bacterium	activated sludge and biofilm from membrane bioreactor		OTHER	yes	A0A521HHL1	IV
A0A9E3CVJ7	MBV9927554	Uncharacterized protein	UniProt BLAST	299	Acidobacteriota bacterium	Rhizosphere of Barbacenia macrantha		OTHER	yes	A0A9E3CVJ7	IV
A0A1I0GJG3	SET71068	Uncharacterized protein	UniProt BLAST	299	Nitrosomonas marina			OTHER	no	A0A1H8CDU0	IV
A0A536X3Z2	TMH31263	Uncharacterized protein	UniProt BLAST	300	Betaproteobacteria bacterium	temperate grassland biome		OTHER	yes	A0A536X3Z2	IV
A0A177NLA2	OAI18797	Uncharacterized protein	UniProt BLAST	302	Methylomonas lenta	top layer of a denitrification tank of a waste water treatment plant		OTHER	yes	A0A177NLA2	IV
A0A1H8CDU0	SEM92277	Uncharacterized protein	UniProt BLAST	305	Nitrosomonas marina			OTHER	yes	A0A1H8CDU0	IV
A0A317HHK3	PWT79667	DUF1501 domain-containing protein	UniProt BLAST	311	Blastocatellia bacterium	soil		OTHER	yes	A0A317HHK3	IV
A0A965QLG6	NBW82100	DUF1595 domain-containing protein	UniProt BLAST	330	bacterium	water samples from lakes and estuaries along the Chattahoochee River collected between June/2010 and December/2014		LIPO	yes	A0A965QLG6	IV
A0A7Y4ZR26	NOU31786	Uncharacterized protein	UniProt BLAST	367	Polyangiaceae bacterium	Primary rapid sand filter		LIPO	no	A0A7Y4ZR26	-
A0A9D7HA35	MBK6697788	Uncharacterized protein	UniProt BLAST	372	Myxococcales bacterium	activated sludge from Aved_18-Q3-R54-62		LIPO	no	A0A9D7HA35	-
A0A973N091	NUR11781	Cytochrome C	UniProt BLAST	591	Bradyrhizobium sp.	biochar-amended oxisol soil plot 4		OTHER	no	A0A1C3XTP7	VI
A0A7S9GYP5	QPF91125	Cytochrome C	UniProt BLAST	906	Bradyrhizobium commune	plant root nodule	Bossiaea ensata	OTHER	yes	A0A7S9GYP5	VI
A0A840H885	MBB4394570	Cytochrome C	UniProt BLAST	916	Bradyrhizobium sp. ERR14			OTHER	no	A0A1C3XTP7	VI
A0A5P6P3T4	QFI72856	Cytochrome C	UniProt BLAST	918	Bradyrhizobium betae		Beta vulgaris	OTHER	yes	A0A5P6P3T4	VI
A0AAI8QEJ3	BAL79492	Cytochrome C	UniProt BLAST	918	Bradyrhizobium cosmicum			OTHER	no	A0A5P6P3T4	VI
A0A5S4YNJ2	TYO65224	Cytochrome C	UniProt BLAST	918	Bradyrhizobium hipponense	nodule	Lupinus angustifolius	OTHER	yes	A0A5S4YNJ2	VI
A0A1Q5RQ82	OKO77907	Cytochrome C	UniProt BLAST	918	Bradyrhizobium sp. AS23.2		Lupinus albescens	OTHER	yes	A0A1Q5RQ82	VI
A0A1Q5RNX5	OKO77421	Cytochrome C	UniProt BLAST	918	Bradyrhizobium sp. NAS80.1	root nodule	Lupinus albescens	OTHER	no	A0A1Q5RQ82	VI
A0AAE9SPC7	UUO65550	Cytochrome C	UniProt BLAST	919	Bradyrhizobium betae	root	Oryza sativa	OTHER	no	A0A1C3XTP7	VI
A0A2M6U802	PIT00715	Cytochrome C	UniProt BLAST	919	Bradyrhizobium nitroreducens	soil		OTHER	no	A0A1C3XTP7	VI
A0A560JXS6	TWB75912	Cytochrome C	UniProt BLAST	919	Bradyrhizobium sacchari			OTHER	yes	A0A560JXS6	VI
A0A2A6PXY3	PDT91951	Cytochrome C	UniProt BLAST	919	Bradyrhizobium sp. Y36	root nodule	Phaseolus vulgaris	OTHER	no	A0A1C3XTP7	VI
A0A2U8P7K0	AWL93668	Cytochrome C	UniProt BLAST	920	Bradyrhizobium ottawaense	root nodule	Glycine max cv. AC Orford	OTHER	no	A0A1C3XTP7	VI
A0A2S6MCI6	PPQ15820	Cytochrome C	UniProt BLAST	920	Bradyrhizobium sp. AC87j1		Millettia ferruginea	OTHER	no	A0A1C3XTP7	VI
A0A840GG44	MBB4363551	Cytochrome C	UniProt BLAST	920	Bradyrhizobium sp. CIR18			OTHER	no	A0A1C3XTP7	VI
A0A7W6TRZ4	MBB4424856	Cytochrome C	UniProt BLAST	920	Bradyrhizobium sp. CIR48			OTHER	no	A0A1C3XTP7	VI
A0A7Y9US37	NYG43973	Cytochrome C	UniProt BLAST	920	Bradyrhizobium sp. IAR9			OTHER	no	A0A1C3XTP7	VI
A0A1I4UIU5	SFM88811	Cytochrome C	UniProt BLAST	920	Bradyrhizobium sp. Rc3b			OTHER	no	A0A1C3XTP7	VI
A0A7W6SWR0	MBB4376787	Cytochrome C	UniProt BLAST	920	Bradyrhizobium sp. SBR1B			OTHER	no	A0A1C3XTP7	VI
J3CRV3	EJN11374	Cytochrome c domain-containing protein	UniProt BLAST	920	Bradyrhizobium sp. YR681	root	Populus deltoides	OTHER	yes	J3CRV3	VI
A0A2U8PMV0	AWL99135	Cytochrome C	UniProt BLAST	921	Bradyrhizobium amphicarpaeae	root nodule from soybean plant	soybean cv. AC Glengarry	OTHER	no	A0A1C3XTP7	VI
A0A1X3EEE8	OSJ10942	Cytochrome C	UniProt BLAST	921	Bradyrhizobium canariense	root nodules	Lupinus angustifolius	OTHER	no	A0A1C3XTP7	VI
A0A7T7V8B8	QQN63770	Cytochrome C	UniProt BLAST	921	Bradyrhizobium diazoefficiens			OTHER	yes	A0A7T7V8B8	VI
A0A1C3XTP7	SCB55622	Cytochrome C	UniProt BLAST	921	Bradyrhizobium shewense			OTHER	yes	A0A1C3XTP7	VI
A0AAW4S099	MCA1518678	Cytochrome C	UniProt BLAST	921	Bradyrhizobium sp. IC3069	nodule	Indigofera glandulosa	OTHER	no	A0A4Y9NU52	VI
A0A2T2Q4F2	PSO19580	Cytochrome C	UniProt BLAST	921	Bradyrhizobium sp. MOS003	root	Arabidopsis thaliana	OTHER	no	A0A4Y9NU52	VI
I2QHX6	EIG59382	Cytochrome c domain-containing protein	UniProt BLAST	921	Bradyrhizobium sp. WSM1253			OTHER	no	A0A1C3XTP7	VI
H5YKQ9	EHR06009	Cytochrome c domain-containing protein	UniProt BLAST	921	Bradyrhizobium sp. WSM471			OTHER	no	A0A1C3XTP7	VI
A0A6G9A173	QIP06099	Di-heme-cytochrome C peroxidase	UniProt BLAST	921	Bradyrhizobium symbiodeficiens	Root nodule from soybean plant	Glycine max cv. AC Glengarry	OTHER	no	A0A4Y9NU52	VI
A0A0R3C8Z1	KRP94181	Cytochrome C	UniProt BLAST	921	Bradyrhizobium yuanmingense	cowpea nodules	Vigna unguiculata	OTHER	no	A0A4Y9NU52	VI
A0A1C3V6W1	SCB23344	Cytochrome C	UniProt BLAST	921	Bradyrhizobium yuanmingense			OTHER	no	A0A4Y9NU52	VI
A0A4Q8QYC5	TAI63687	Cytochrome C	UniProt BLAST	922	Bradyrhizobium sp. Leo170	root nodule	Leobordea lanceolata	OTHER	yes	A0A4Q8QYC5	VI
A0A844TCG3	MVT72721	Cytochrome C	UniProt BLAST	923	Bradyrhizobium cajani		Cajanus cajan	OTHER	no	A0A4Y9NU52	VI
A0A562L4E8	TWI02530	Cytochrome C	UniProt BLAST	923	Bradyrhizobium daqingense			OTHER	no	A0A4Y9NU52	VI
A0A6G8UBU9	QIO36437	Di-heme-cytochrome C peroxidase	UniProt BLAST	923	Bradyrhizobium sp. 1(2017)	Root nodule from soybean plant	Glycine max cv. AC Glengarry	OTHER	no	A0A4Y9NU52	VI
A0A150UCY6	KYG22148	Cytochrome C	UniProt BLAST	923	Bradyrhizobium sp. AT1	soil	sweet potato	OTHER	no	A0A4Y9NU52	VI
A0A0X8CEC4	AMA55803	Cytochrome C	UniProt BLAST	923	Bradyrhizobium sp. CCGE-LA001	field-collected nodules from wild Phaseolus microcarpus	Phaseolus microcarpus	OTHER	no	A0A4Y9NU52	VI
A0A4Y9KZA9	TFV36651	Cytochrome C	UniProt BLAST	924	Bradyrhizobium frederickii		Chamaecrista fasciculata	OTHER	no	A0A4Y9NU52	VI
A0A4Y9NU52	TFV71461	Cytochrome C	UniProt BLAST	924	Bradyrhizobium frederickii		Chamaecrista fasciculata	OTHER	yes	A0A4Y9NU52	VI
A0A4Q0RYI4	RXH23860	Cytochrome C	UniProt BLAST	924	Bradyrhizobium nanningense	nodule	Arachis hypogaea	OTHER	no	A0A4Y9NU52	VI
A0A9Y1ZSD1	WIW47285	Di-heme-cytochrome C peroxidase	UniProt BLAST	924	Bradyrhizobium sp. 62B	radical nodules from peanut plants	Arachis hypogaea L.	OTHER	no	A0A4Y9NU52	VI
A0A7S7VXQ7	QOZ74846	Cytochrome C	UniProt BLAST	924	Bradyrhizobium sp. CCBAU 53351	nodule	Arachis hypogaea	OTHER	no	A0A4Y9NU52	VI
A0A0Q5ZC83	KQT15767	Cytochrome C	UniProt BLAST	924	Bradyrhizobium sp. Leaf396	leaf	Arabidopsis thaliana	OTHER	no	A0A4Y9NU52	VI
A0A5E8VB13	RTE90627	Cytochrome C	UniProt BLAST	924	Bradyrhizobium sp. LVM 105	root nodules	Chamaecrista fasciculata	OTHER	no	A0A4Y9NU52	VI
A0A9X4CE89	MDD1564127	Cytochrome C	UniProt BLAST	924	Bradyrhizobium sp. WBAH33	root nodules	Arachis hypogaea	OTHER	no	A0A4Y9NU52	VI
A0A560EAK2	TWB06379	Cytochrome C	UniProt BLAST	926	Bradyrhizobium stylosanthis			OTHER	yes	A0A560EAK2	VI
A0AAE7TKR3	QOZ72398	Cytochrome C	UniProt BLAST	927	Bradyrhizobium arachidis		Arachis hypogaea	OTHER	yes	A0AAE7TKR3	VI
A0A176ZAV4	OAF17770	Cytochrome C	UniProt BLAST	927	Bradyrhizobium neotropicale	root nodule	Centrolobium paraense	OTHER	no	A0A176YF36	VI
A0AAJ6J6W4	WGR77206	Di-heme-cytochrome C peroxidase	UniProt BLAST	928	Bradyrhizobium sp. ISRA430	Groundnut Field	Arachis hypogaea	OTHER	yes	A0AAJ6J6W4	VI
A0A0E3VT63	BAR55110	Cytochrome c domain-containing protein	UniProt BLAST	932	Bradyrhizobium diazoefficiens			OTHER	yes	A0A0E3VT63	VI
Q89CQ8	BAC53003	Blr7738 protein	UniProt BLAST	932	Bradyrhizobium diazoefficiens (strain JCM 10833 / BCRC 13528 / IAM 13628 / NBRC 14792 / USDA 110)			OTHER	no	A0A0E3VT63	VI
A0A837C4D3	KGJ64022	Cytochrome c domain-containing protein	UniProt BLAST	932	Bradyrhizobium diazoefficiens SEMIA 5080	soybean		OTHER	no	A0A0E3VT63	VI
A0A1M7URV5	SHN85689	Cytochrome c domain-containing protein	UniProt BLAST	932	Bradyrhizobium erythrophlei			OTHER	yes	A0A1M7URV5	VI
A0A975RP46	QWG14236	Cytochrome C	UniProt BLAST	932	Bradyrhizobium sediminis	soil		OTHER	no	A0A975NQB9	VI
A0A975RYU4	QWG24436	Cytochrome C	UniProt BLAST	932	Bradyrhizobium sediminis	sediment		OTHER	no	A0A975NQB9	VI
A0A6P1RJ42	QHP73859	Cytochrome C	UniProt BLAST	932	Bradyrhizobium sp. LCT2	nodule	Lespedeza cuneata	OTHER	no	A0A0E3VT63	VI
A0A7S7UVK0	QOZ55274	Cytochrome C	UniProt BLAST	933	Bradyrhizobium sp. CCBAU 53338	nodule	Arachis hypogaea	OTHER	no	A0A2U3PSR7	VI
A0A410VDX6	GGI24534	Uncharacterized protein	UniProt BLAST	934	Bradyrhizobium guangdongense			OTHER	no	A0A2U3PSR7	VI
A0AAE5X5M7	QAU49337	Cytochrome C	UniProt BLAST	934	Bradyrhizobium guangzhouense	nodule	Arachis hypogaea	OTHER	no	A0A2U3PSR7	VI
A0A5D3K528	TYL83127	Cytochrome C	UniProt BLAST	934	Bradyrhizobium rifense	nodule	Cytisus villosus	OTHER	no	A0A2U3PSR7	VI
A0A1I3SEY3	SFJ56930	Cytochrome C	UniProt BLAST	934	Bradyrhizobium sp. Gha			OTHER	yes	A0A1I3SEY3	VI
A0A1I5B3G9	SFN69266	Cytochrome c domain-containing protein	UniProt BLAST	934	Bradyrhizobium sp. Ghvi			OTHER	no	A0A2U3PSR7	VI
A0A9X1RAI5	MCG2628017	Di-heme-cytochrome C peroxidase	UniProt BLAST	934	Bradyrhizobium zhengyangense	root nodules	peanut	OTHER	no	A0A2U3PSR7	VI
A0A4Q1UH00	RXT33555	Cytochrome C	UniProt BLAST	935	Bradyrhizobium betae	root nodule	Oxytropis sp.	OTHER	no	A0A2U3PSR7	VI
A0A5S4WSH5	TYL84315	Cytochrome C	UniProt BLAST	935	Bradyrhizobium cytisi	nodule	Cytisus villosus	OTHER	no	A0A2U3PSR7	VI
A0A562RE80	TWI67213	Cytochrome C	UniProt BLAST	935	Bradyrhizobium huanghuaihaiense			OTHER	no	A0A2U3PSR7	VI
A0A0R3D8R1	KRQ06427	Cytochrome C	UniProt BLAST	935	Bradyrhizobium manausense	cowpea nodules	Vigna unguiculata	OTHER	no	A0A2U3PSR7	VI
A0A4Y9LUX4	TFV46641	Cytochrome C	UniProt BLAST	935	Bradyrhizobium niftali		Chamaecrista fasciculata	OTHER	no	A0A2U3PSR7	VI
M4ZFR3	BAM92366	Cytochrome c domain-containing protein	UniProt BLAST	935	Bradyrhizobium oligotrophicum S58			OTHER	yes	M4ZFR3	VI
A0A975NQB9	QWG19412	Cytochrome C	UniProt BLAST	935	Bradyrhizobium sediminis	sediment		OTHER	yes	A0A975NQB9	VI
A0A525IRF6	THD51362	Cytochrome C	UniProt BLAST	935	Bradyrhizobium sp.	tundra soil		OTHER	yes	A0A525IRF6	VI
A4Z141	CAL79867	Cytochrome c domain-containing protein	UniProt BLAST	935	Bradyrhizobium sp. (strain ORS 278)			OTHER	yes	A4Z141	VI
H0S8I1	CCD90508	Cytochrome c domain-containing protein	UniProt BLAST	935	Bradyrhizobium sp. (strain ORS 375)			OTHER	no	A0A1Y6KMI3	VI
A0A7S7T224	QOZ07044	Cytochrome C	UniProt BLAST	935	Bradyrhizobium sp. CCBAU 51765	nodule	Arachis hypogaea	OTHER	no	A0A2U3PSR7	VI
A0A7S7UH72	QOZ47907	Cytochrome C	UniProt BLAST	935	Bradyrhizobium sp. CCBAU 53340	nodule	Arachis hypogaea	OTHER	no	A0A2U3PSR7	VI
A0A1I3MJP4	SFI97238	Cytochrome C	UniProt BLAST	935	Bradyrhizobium sp. cf659			OTHER	no	A0A2U3PSR7	VI
A0A7W6SKH4	MBB4369931	Cytochrome c domain-containing protein	UniProt BLAST	935	Bradyrhizobium sp. cir1			OTHER	no	A0A2U3PSR7	VI
A0A0D7PI01	KJC49884	Cytochrome C	UniProt BLAST	935	Bradyrhizobium sp. LTSP849	forest soil		OTHER	no	A0A2U3PSR7	VI
A0A1H8L6Z0	SEO00865	Cytochrome c domain-containing protein	UniProt BLAST	935	Bradyrhizobium sp. OK095			OTHER	no	A0A2U3PSR7	VI
A0A3N6N5B3	RQH05891	Cytochrome C	UniProt BLAST	935	Bradyrhizobium sp. RP6	root nodule	Cajanus cajan (pigeon pea)	OTHER	no	A0A2U3PSR7	VI
A0AA37QRL8	GLH88730	Cytochrome c domain-containing protein	UniProt BLAST	935	Bradyrhizobium sp. SSBR45R	Root nodules	Aeschynomene indica	OTHER	no	A0A1Y6KMI3	VI
H0T665	CCE01942	Cytochrome c domain-containing protein	UniProt BLAST	935	Bradyrhizobium sp. STM 3809			OTHER	yes	H0T665	VI
A0A8T5VD52	UPT85961	Di-heme-cytochrome C peroxidase	UniProt BLAST	936	Bradyrhizobium barranii subsp. apii	Root nodule from soybean plant	Glycine max cv. AC Glengarry	OTHER	no	A0A2U3PSR7	VI
A0A7Z0QDN9	UGX92656	Cytochrome C	UniProt BLAST	936	Bradyrhizobium barranii subsp. barranii		Glycine max cv. AC Glengarry	OTHER	no	A0A2U3PSR7	VI
A0A939RZI6	UEM14103	Cytochrome C	UniProt BLAST	936	Bradyrhizobium barranii subsp. barranii	Root nodule from soybean plant	Glycine max cv. AC Orford	OTHER	no	A0A2U3PSR7	VI
A0A2M8R5E5	PJG53046	Cytochrome C	UniProt BLAST	936	Bradyrhizobium forestalis	root nodules	forest legume species	OTHER	no	A0A2U3PSR7	VI
A0A4Q7F792	RZN04538	Cytochrome C	UniProt BLAST	936	Bradyrhizobium genosp. SA-3	root nodule	Arachis hypogaea	OTHER	no	A0A2U3PSR7	VI
A0A0A3Y336	KGT81030	Cytochrome C	UniProt BLAST	936	Bradyrhizobium japonicum	Soybean nodule		OTHER	no	A0A2U3PSR7	VI
A0A1L3F4K6	APG08214	Cytochrome C	UniProt BLAST	936	Bradyrhizobium japonicum	root nodules	Glycine max	OTHER	no	A0A2U3PSR7	VI
A0A1Y2JW39	OSJ36205	Cytochrome C	UniProt BLAST	936	Bradyrhizobium japonicum	root nodules	Lupinus angustifolius	OTHER	no	A0A2U3PSR7	VI
A0A1Y6KMI3	SMX60922	Cytochrome c domain-containing protein	UniProt BLAST	936	Bradyrhizobium sp. ORS 285			OTHER	yes	A0A1Y6KMI3	VI
A0A1G8LKW8	SDI56344	Cytochrome c domain-containing protein	UniProt BLAST	936	Bradyrhizobium sp. Rc2d			OTHER	no	A0A2U3PSR7	VI
A0A4V2VMH2	TCU73532	Cytochrome c domain-containing protein	UniProt BLAST	936	Bradyrhizobium sp. Y-H1			OTHER	no	A0A2U3PSR7	VI
A0A2U3PSR7	SPP92164	Cytochrome c domain-containing protein	UniProt BLAST	936	Bradyrhizobium vignae			OTHER	yes	A0A2U3PSR7	VI
A0A4Q0QQU3	RXG98787	Cytochrome C	UniProt BLAST	936	Bradyrhizobium zhanjiangense	nodule	peanut	OTHER	no	A0A2U3PSR7	VI
A0A4Q0SMB9	RXH40933	Cytochrome C	UniProt BLAST	936	Bradyrhizobium zhanjiangense	nodule	Arachis hypogaea	OTHER	no	A0A2U3PSR7	VI
A0A1M6HU42	SHJ25691	Cytochrome C	UniProt BLAST	940	Bradyrhizobium lablabi			OTHER	yes	A0A1M6HU42	VI
